# Automatic Generation of Model Sequences for Complex Regions in Assembly Graphs

**DOI:** 10.64898/2026.03.06.710180

**Authors:** Dmitry Antipov, Ying Chen, Marco Sollitto, Adam M. Phillippy, Giulio Formenti, Sergey Koren

## Abstract

Recent developments in genome sequencing and assembly technologies have enabled the automated assembly of vertebrate chromosomes from telomere to telomere. However, for some long, highly similar repeats, genome assemblers may lack sufficient information to unambiguously resolve the sequence, leaving tangles in the assembly graph and gaps in the final assembly. In recently published genomes, such gaps are often closed by manual graph curation, a process that is labor-intensive, error-prone, and sometimes infeasible. This can leave important genomic repeats, such as recently duplicated genes, misassembled or excluded from the final assembly. Here we present the Trivial Tangle Traverser (TTT) algorithm that finds optimized resolutions of assembly graph tangles. TTT uses depth of coverage and read-to-graph alignment information in a two-stage process to identify evidence-based traversals that are consistent with the underlying data. First, sequence multiplicities are estimated through mixed-integer linear programming, after which an Eulerian path is found in the derived multigraph and optimized through a gradient-descent-like approach. We evaluate TTT traversals on the HG002 human reference genome and demonstrate its use to characterize a previously unassembled amplified gene array in the zebra finch genome.

**Availability:** TTT is available at https://github.com/marbl/TTT
