## Supplemental Table 1 for "Automatic Generation of Model Sequences for Complex Regions in Assembly Graphs"

### Sheet: TTT_10_stats
tangle	verkko_chr	verkko_start	verkko_end	score_diff	broken alignment
tangle_64_0	chr4_PATERNAL	34374570	35640222	0	FALSE
tangle_64_1	chr4_MATERNAL	34404725	37634837	-69045	FALSE
tangle_0_0	chrY_PATERNAL	13824350	16541148	3599133	TRUE
tangle_181_0	chr11_PATERNAL	35474010	37872656	-1176	FALSE
tangle_181_1	chr11_MATERNAL	35464846	38707935	0	FALSE
tangle_210_0	chr16_PATERNAL	28739539	32048130	96770	FALSE
tangle_81_0	chr19_PATERNAL	12727459	12824748	0	FALSE
tangle_81_1	chr19_MATERNAL	12712630	12809901	-43	FALSE
tangle_97_0	chr4_MATERNAL	41427476	41549214	-20	FALSE
tangle_97_1	chr4_MATERNAL	41427545	41549214	0	FALSE
tangle_193_0	chr6_PATERNAL	36459925	37216904	0	FALSE
tangle_193_1	chr6_MATERNAL	36401014	37158213	-20	FALSE
tangle_224_0	chr1_PATERNAL	115850076	115983245	-20812	FALSE
tangle_224_1	chr1_MATERNAL	109908159	110004602	0	FALSE
tangle_155_0	chr5_PATERNAL	64946203	66230825	0	FALSE
tangle_155_1	chr5_MATERNAL	60945245	62230195	4	FALSE
tangle_220_0	chr1_MATERNAL	90733718	93987681	-42	FALSE
tangle_3_0	chr17_PATERNAL	16395042	19880444	-1049401	TRUE
tangle_3_1	chr17_MATERNAL	16424231	19285942	0	FALSE
tangle_58_0	chrY_PATERNAL	38094517	42080898	2222986	TRUE
tangle_146_0	chr9_MATERNAL	81605645	81698051	-7492	FALSE
tangle_146_1	chr9_PATERNAL	73565313	73646472	0	FALSE
tangle_216_0	chrY_PATERNAL	24070694	29418231	-3014931	TRUE
tangle_216_1	chrY_PATERNAL	29413938	32962405	-2439096	TRUE
tangle_123_0	chr4_PATERNAL	112053555	112153686	42	FALSE
tangle_123_1	chr4_MATERNAL	111462950	111563036	0	FALSE
tangle_7_0	chr9_MATERNAL	33724352	37810563	-30745	FALSE
tangle_7_1	chr9_PATERNAL	32289742	34760836	0	FALSE
tangle_56_0	chr16_PATERNAL	44686575	46132003	31	FALSE
tangle_56_1	chr16_MATERNAL	42295876	43741863	0	FALSE
tangle_78_0	chr1_PATERNAL	72215243	73688345	0	FALSE
tangle_78_1	chr1_MATERNAL	72156885	73630883	-20	FALSE
tangle_60_0	chr19_PATERNAL	18261080	20670064	-295425	FALSE
tangle_235_0	chr10_PATERNAL	27412257	30621726	-31528	FALSE
tangle_77_0	chr7_MATERNAL	89009753	89089787	-43	FALSE
tangle_77_1	chr7_PATERNAL	88289429	88369464	0	FALSE
tangle_75_0	chr19_MATERNAL	26290203	28691624	-7298	FALSE
tangle_75_1	chr19_PATERNAL	26704211	28763530	0	FALSE
tangle_140_0	chr10_PATERNAL	14624063	14878108	0	FALSE
tangle_140_1	chr10_MATERNAL	14615380	14869002	5	FALSE
tangle_15_0	chr13_PATERNAL	33183516	33494280	45	FALSE
tangle_15_1	chr13_MATERNAL	31932813	32243681	0	FALSE
